# Loss of TTC5 impairs cortical development, disrupts tubulin homeostasis and progenitor mitosis in vivo

**DOI:** 10.64898/2026.11.25.768198

**Authors:** Zhangshen Li, Li Ma, Hasib A. Riaz, Qing Wu, Michael Schmidt, Morgan Fleishman, Eric M. Morrow

## Abstract

**Objective:** Loss-of-function mutations in the multifunctional scaffolding protein tetratricopeptide repeat domain 5 (TTC5) cause Neurodevelopmental Disorder with Cerebral Atrophy and variable Facial Dysmorphism (NEDCAFD), a recently described neurogenetic syndrome. TTC5 autoregulates tubulin translation in vitro; however, the role of TTC5 in brain development in vivo is poorly understood. Here, we define the function of TTC5 in neocortical development.

**Methods:** We established a mouse model carrying a recurrent patient nonsense mutation (*TTC5*^R263*/R263*^) causing NEDCAFD, and investigated cortical progenitor development, tubulin homeostasis, microtubule function, and neuronal morphogenesis using in vivo, in vitro, and transcriptomic approaches.

**Results:** The *TTC5^R263*^* mutation was a strong loss-of-function allele, with homozygous newborns exhibiting neonatal lethality, reduced brain size, and loss of cortical neurons. These developmental abnormalities arise from an early and persistent loss of neural progenitor expansion and impaired neuronal differentiation during corticogenesis, associated with defective mitotic progression, altered cell fate determination, and increased DNA damage. We further investigate TTC5 as a regulator of tubulin homeostasis during cortical development in vivo. Loss of TTC5 reduced tubulin mRNA and protein levels. Furthermore, TTC5^R263*/R263*^ primary neurons exhibit reduced microtubule growth dynamics and defective neuronal arborization. Transcriptomic analyses of TTC5^R263*/R263*^ developing cortex identify differentially expressed genes and pathways involved in neurodevelopmental processes, including coordinated dysregulation of cell-cycle regulators and a multitude of microtubule-associated gene pathways.

**Interpretation:** TTC5 is essential for cortical progenitor expansion, mitotic progression, and tubulin homeostasis during cortical development. These findings establish a mechanistic framework for NEDCAFD pathogenesis in vivo.
