## Supplementary Table 2 for "Loss of TTC5 impairs cortical development, disrupts tubulin homeostasis and progenitor mitosis in vivo"

### Sheet: SupplementaryTable2
Supplementary Table 2: Differentially expressed genes in mouse Ttc5 mutant compared with wild type.
	baseMean	log2FoldChange	lfcSE	stat	pvalue	padj
Lyst	2803.11	-1.20788	0.112586	-10.7284	7.48507e-27	4.74763e-23
Snhg17	2853.66	1.11077	0.105024	10.5764	3.83508e-26	1.64506e-22
Bcorl1	5026.24	-1.17463	0.113418	-10.3567	3.90239e-25	1.33914e-21
Ankrd26	1692.32	-1.59782	0.157156	-10.1671	2.78022e-24	7.95049e-21
Odc1	38329.6	1.17629	0.118379	9.93667	2.8831e-23	5.49647e-20
Pde4a	4695.5	-1.10377	0.112228	-9.83506	7.95174e-23	1.36436e-19
Vezt	6592.32	-1.10266	0.112994	-9.75858	1.69515e-22	2.64412e-19
Zfc3h1	5036.14	-1.05896	0.109372	-9.68219	3.58951e-22	5.13241e-19
Ankrd34a	2966.33	-1.55946	0.169864	-9.18063	4.2857e-20	4.90227e-17
Ampd3	950.676	-1.43222	0.156515	-9.15073	5.65476e-20	5.75541e-17
Ciart	565.161	1.68027	0.185195	9.07298	1.15802e-19	1.10385e-16
Gria2	30073.9	-1.08439	0.121732	-8.90795	5.19831e-19	4.45963e-16
Scn2b	1253.06	-1.81087	0.2041	-8.87246	7.15473e-19	5.84576e-16
Heatr5b	5633.65	-1.44454	0.16299	-8.86277	7.80535e-19	6.08746e-16
Kcnj9	965.478	-1.13218	0.129562	-8.73847	2.36288e-18	1.50157e-15
BC068281	396.55	-1.98907	0.230818	-8.61747	6.84488e-18	3.86551e-15
Fgd3	1789.89	-1.35535	0.157637	-8.59792	8.11713e-18	4.3523e-15
1810026B05Rik	2234.32	1.04334	0.121459	8.59009	8.68975e-18	4.51814e-15
Rpgr	2690.41	-1.03442	0.12182	-8.49144	2.0409e-17	9.46426e-15
Pds5b	8142.86	-1.15518	0.136838	-8.44197	3.12022e-17	1.33842e-14
Myo9a	8700.09	-1.052	0.125748	-8.36596	5.96266e-17	2.43589e-14
Abcd1	1300.01	-1.11233	0.133477	-8.33348	7.8501e-17	3.13237e-14
Zfp882	1437.39	-2.0221	0.243288	-8.31157	9.44428e-17	3.68284e-14
Spdef	616.011	2.50209	0.302634	8.26773	1.36534e-16	5.20591e-14
Atg4c	1280.09	-1.46969	0.179082	-8.2068	2.27153e-16	8.32537e-14
Rprd1a	6078.61	-1.00426	0.124742	-8.05068	8.23362e-16	2.78733e-13
Leng9	494.816	-1.28957	0.160196	-8.04992	8.285e-16	2.78733e-13
Ttll7	2780.52	-1.25762	0.156479	-8.03703	9.20453e-16	3.03714e-13
Dhx57	11298.1	-1.16919	0.146367	-7.98806	1.3708e-15	4.27639e-13
Cep162	1084.23	-1.21224	0.152035	-7.9734	1.54362e-15	4.72954e-13
Mphosph8	3470.18	-1.19067	0.149555	-7.96141	1.70095e-15	5.11493e-13
Zswim3	620.589	-1.60677	0.201871	-7.95938	1.72902e-15	5.11493e-13
Zfp697	3421.36	-1.2736	0.160167	-7.95173	1.83928e-15	5.34889e-13
Rps6ka5	3520.31	-1.05308	0.132806	-7.92952	2.19986e-15	6.18774e-13
Gpatch11	2103.29	-1.40555	0.177626	-7.91298	2.51308e-15	6.84435e-13
Lix1l	9335.7	-1.005	0.127456	-7.8851	3.14272e-15	8.29581e-13
Mblac2	2836.8	-1.13852	0.144971	-7.85342	4.04855e-15	1.02154e-12
Mtrf1l	594.477	-1.32287	0.170365	-7.76492	8.16937e-15	1.79705e-12
Oacyl	375.704	1.9416	0.252101	7.70168	1.3429e-14	2.64844e-12
Pop1	1045.8	-1.70449	0.221492	-7.69545	1.40992e-14	2.74902e-12
Chordc1	2808.79	-1.45761	0.190098	-7.66769	1.75122e-14	3.23091e-12
Parp11	3907.38	-1.09235	0.142652	-7.65742	1.89704e-14	3.4627e-12
C2cd3	3511.85	-1.52399	0.200498	-7.60099	2.9387e-14	5.04221e-12
Fbxo18	6543.49	-1.09813	0.144838	-7.58176	3.40909e-14	5.62434e-12
Snhg1	2441.53	1.05949	0.13979	7.57915	3.47827e-14	5.68383e-12
Gpr61	784.994	-1.12744	0.148786	-7.5776	3.52005e-14	5.69782e-12
AF529169	846.387	-1.22318	0.162247	-7.53899	4.73636e-14	7.52467e-12
Rgs19	1913.21	-1.05993	0.14068	-7.53433	4.90833e-14	7.72634e-12
Fn3krp	1048.09	-1.38918	0.186153	-7.46258	8.48472e-14	1.26592e-11
B3galnt2	1441.42	-1.7146	0.230119	-7.45094	9.26788e-14	1.37085e-11
Zfp628	6993.9	1.01177	0.136267	7.42492	1.12848e-13	1.62709e-11
Zscan22	630.625	-1.25005	0.16865	-7.41209	1.24325e-13	1.74849e-11
Trmt1l	1933.45	-1.74383	0.23574	-7.39728	1.39005e-13	1.90804e-11
Wfikkn1	280.047	2.63003	0.356007	7.38758	1.49524e-13	1.97384e-11
Pcyox1l	1939.24	-1.07166	0.145063	-7.38756	1.49551e-13	1.97384e-11
Zfp108	496.938	-1.57816	0.215017	-7.3397	2.14068e-13	2.72073e-11
Kcnh4	2211.77	-1.3441	0.186495	-7.20714	5.71379e-13	6.38744e-11
Coa6	515.725	-1.19309	0.165786	-7.19655	6.17533e-13	6.7488e-11
Zfp78	308.078	-1.791	0.249845	-7.16847	7.58433e-13	8.13325e-11
Mir124a-1hg	2431.18	-1.59518	0.222601	-7.1661	7.71648e-13	8.22357e-11
Relt	1264.4	1.05405	0.147589	7.14175	9.21519e-13	9.46792e-11
1700030J22Rik	755.163	-1.15126	0.161526	-7.12741	1.02275e-12	1.04455e-10
Zfp819	105.316	2.43237	0.342126	7.10957	1.16402e-12	1.15447e-10
Apaf1	4733.37	-1.31904	0.185753	-7.10101	1.23852e-12	1.2213e-10
Synj2bp	2813.55	-1.00484	0.141562	-7.09823	1.26364e-12	1.23895e-10
Gm5607	3164.26	-1.01635	0.14339	-7.08802	1.36041e-12	1.31875e-10
Zfp174	801.117	-1.53112	0.216129	-7.08429	1.39762e-12	1.34721e-10
G630025P09Rik	165.704	-1.94138	0.275115	-7.05664	1.70579e-12	1.61701e-10
Scn2a1	13693.8	-1.21822	0.172711	-7.05351	1.7446e-12	1.64472e-10
Zfp879	339.282	-1.07793	0.152963	-7.04696	1.82867e-12	1.71455e-10
B230216N24Rik	491.619	1.5278	0.216946	7.04231	1.89078e-12	1.74419e-10
Wrn	737.226	-1.15988	0.165269	-7.01811	2.24893e-12	2.00975e-10
Rxfp3	275.932	-1.59657	0.228783	-6.97852	2.983e-12	2.58497e-10
Ass1	678.619	1.60207	0.229634	6.97661	3.02384e-12	2.60719e-10
Pde7b	1185.98	-1.17624	0.168668	-6.97371	3.08693e-12	2.63895e-10
Ankrd27	2702.17	-1.22665	0.175902	-6.9735	3.09144e-12	2.63895e-10
Zfp790	2426.66	-1.07518	0.154236	-6.97101	3.14681e-12	2.67292e-10
Ankrd63	383.158	-1.91674	0.275426	-6.95919	3.42245e-12	2.86451e-10
Cdc42ep2	1224.02	-1.14482	0.165228	-6.92873	4.24645e-12	3.48615e-10
Unc5d	5260.55	-1.16887	0.169056	-6.91411	4.70799e-12	3.82842e-10
Zc2hc1c	540.379	1.24043	0.179532	6.90923	4.87295e-12	3.94387e-10
Gtf2i	23510.6	-1.01777	0.147885	-6.88219	5.89393e-12	4.70363e-10
Ncbp2	5067.16	-1.17029	0.17017	-6.8772	6.10391e-12	4.84866e-10
Zkscan16	608.337	-1.55106	0.226004	-6.863	6.74304e-12	5.25896e-10
Zfp128	1029.78	-1.24095	0.181512	-6.83674	8.1018e-12	6.26174e-10
Dlx6os1	2777.17	-1.59518	0.233723	-6.82512	8.78534e-12	6.72941e-10
Mettl25	1155.49	1.01025	0.148347	6.81005	9.75674e-12	7.32572e-10
Fv1	375.433	-2.15509	0.317785	-6.78161	1.18846e-11	8.6405e-10
2210408I21Rik	1084.45	-1.0028	0.14809	-6.77156	1.27401e-11	9.14623e-10
Dph6	991.355	-1.0629	0.157201	-6.76143	1.3664e-11	9.73645e-10
Zfp658	1552.53	-1.45833	0.216378	-6.73974	1.58668e-11	1.09334e-09
C030039L03Rik	926.005	-1.24677	0.185041	-6.73781	1.60787e-11	1.09912e-09
Ints6	1713.91	-1.19772	0.178069	-6.72615	1.74214e-11	1.17227e-09
Dcun1d3	1881.24	-1.08214	0.160918	-6.72482	1.75805e-11	1.17831e-09
D030028A08Rik	1623.6	-1.10481	0.164306	-6.72413	1.76647e-11	1.17934e-09
Rsad1	1232.46	-1.11239	0.165462	-6.72292	1.78115e-11	1.18454e-09
Nfe2l2	755.946	-1.10154	0.164503	-6.69614	2.13996e-11	1.37095e-09
Hdhd3	141.965	-1.89839	0.283439	-6.69773	2.11687e-11	1.37095e-09
Sigmar1	2531.82	-1.03122	0.154925	-6.65623	2.80946e-11	1.74312e-09
Zfp113	1066.67	-1.13252	0.170153	-6.65589	2.816e-11	1.74312e-09
Cebpg	2724.49	-1.13233	0.170149	-6.65493	2.83442e-11	1.74312e-09
Msh2	4358.24	-1.00519	0.151774	-6.62291	3.52191e-11	2.1129e-09
Fancb	232.607	-1.29537	0.195922	-6.61164	3.80079e-11	2.26437e-09
Fam212b	1511.83	-1.18874	0.180191	-6.5971	4.19284e-11	2.48072e-09
Mamld1	1212.36	-1.09298	0.166023	-6.58329	4.60143e-11	2.67632e-09
Ikbip	633.349	-1.11574	0.170141	-6.55774	5.46282e-11	3.11399e-09
Gpr17	2097.48	-1.0743	0.164038	-6.54912	5.7876e-11	3.2873e-09
Mettl3	1983.58	-1.13419	0.174241	-6.50933	7.54864e-11	4.12483e-09
Rad50	2050.85	-1.23624	0.190063	-6.5044	7.80049e-11	4.23547e-09
Mfsd12	1137.69	-1.02971	0.158398	-6.50073	7.99288e-11	4.29912e-09
Bbs7	1025.47	-1.24731	0.192173	-6.49057	8.55144e-11	4.54301e-09
Adat1	607.391	-1.24053	0.191423	-6.48056	9.13799e-11	4.8095e-09
Mettl7a1	621.264	-1.3633	0.210717	-6.46979	9.81414e-11	5.07202e-09
Mitd1	364.444	-1.34097	0.207472	-6.46339	1.02384e-10	5.23846e-09
Dlx1as	7587.01	-1.27797	0.197733	-6.46309	1.02583e-10	5.23846e-09
Fam161b	1088.73	-1.77579	0.274826	-6.4615	1.03668e-10	5.26251e-09
Trim63	90.2821	1.73728	0.269003	6.45823	1.05933e-10	5.36164e-09
Mkks	1459.08	-1.13703	0.176123	-6.45587	1.07602e-10	5.4142e-09
Gata2	824.12	1.52762	0.236714	6.45343	1.09348e-10	5.48596e-09
Tmem177	849.609	-1.3083	0.20353	-6.42802	1.29276e-10	6.44801e-09
Hax1	2561.17	-1.1569	0.180561	-6.40724	1.48174e-10	7.18182e-09
Map2k3os	62.3135	-2.58141	0.403979	-6.38997	1.65913e-10	7.88569e-09
Ccdc177	3018.03	-1.01526	0.158877	-6.39023	1.65642e-10	7.88569e-09
Rpgrip1l	1575.13	-1.17128	0.183637	-6.37822	1.79163e-10	8.37623e-09
Cdt1	1557.51	1.13837	0.178573	6.37483	1.83171e-10	8.49417e-09
Pot1a	1074.56	-1.27664	0.200597	-6.36421	1.96297e-10	9.00552e-09
Zscan25	2527.06	1.06722	0.167943	6.35469	2.08844e-10	9.45474e-09
Zfp758	263.262	-1.4728	0.232622	-6.33127	2.43152e-10	1.08646e-08
Slco1c1	4278.51	-1.03942	0.164266	-6.32768	2.48875e-10	1.10341e-08
Gpr6	191.787	-1.69901	0.268624	-6.32484	2.53488e-10	1.12097e-08
Thap2	1298.51	-1.41093	0.223607	-6.30989	2.79236e-10	1.21912e-08
Gm11517	101.977	2.49067	0.3957	6.29433	3.08726e-10	1.31785e-08
Slc30a1	4988.94	1.00162	0.159286	6.28818	3.21216e-10	1.36421e-08
Vps13c	2041.62	-1.23126	0.195853	-6.28669	3.243e-10	1.37391e-08
Crtam	51.9547	2.65005	0.422627	6.27041	3.60089e-10	1.49961e-08
Hspbap1	823.235	-1.05485	0.168345	-6.26601	3.70411e-10	1.53156e-08
P2ry13	110.512	-1.79398	0.286304	-6.266	3.70439e-10	1.53156e-08
Tmco6	996.751	-1.38101	0.220464	-6.26409	3.75017e-10	1.53937e-08
Senp7	4743.57	-1.19081	0.190522	-6.25022	4.09867e-10	1.65861e-08
C130030K03Rik	241.197	-1.21818	0.195421	-6.23362	4.5577e-10	1.81441e-08
Nabp1	263.457	-1.9091	0.306712	-6.2244	4.83397e-10	1.9155e-08
Zfp207	15032.5	-1.082	0.173887	-6.22243	4.895e-10	1.93522e-08
C1galt1c1	760.626	-1.02063	0.164187	-6.21624	5.09209e-10	1.99418e-08
Gm14326	541.636	-1.15667	0.18703	-6.1844	6.23398e-10	2.34054e-08
Gm6710	236.761	-1.90518	0.308138	-6.18288	6.2942e-10	2.35285e-08
P2ry2	75.4291	1.75651	0.284324	6.17783	6.49893e-10	2.40839e-08
A730020E08Rik	166.8	-1.52077	0.246308	-6.17425	6.64804e-10	2.45834e-08
Zfp712	431.072	-1.45277	0.236493	-6.143	8.09795e-10	2.88866e-08
Cldn20	165.037	1.79273	0.292059	6.13823	8.34469e-10	2.95823e-08
Egr3	1382.21	-1.02653	0.168048	-6.10856	1.00535e-09	3.49186e-08
Rbm12b2	2159.43	-1.1332	0.185774	-6.09987	1.06154e-09	3.66476e-08
Zfhx2	3293.34	-1.31039	0.215038	-6.09374	1.10302e-09	3.79272e-08
Kcna4	836.566	-1.04513	0.172052	-6.07449	1.2438e-09	4.19274e-08
Nudcd1	1567.61	-1.00366	0.165431	-6.06695	1.30364e-09	4.37728e-08
Nmb	282.458	1.5378	0.253587	6.0642	1.32615e-09	4.44416e-08
Mon1a	1581.03	-1.06794	0.176355	-6.05566	1.39846e-09	4.65015e-08
Emilin3	190.38	1.80862	0.299847	6.03183	1.62112e-09	5.28806e-08
D430020J02Rik	354.999	-1.08379	0.18123	-5.9802	2.22864e-09	7.01634e-08
Zfp719	961.918	-1.03137	0.172698	-5.9721	2.34223e-09	7.32022e-08
Kantr	1181.68	-1.31986	0.221082	-5.96999	2.37271e-09	7.40199e-08
Dnajc28	508.049	-1.20247	0.201753	-5.96013	2.52042e-09	7.77183e-08
Ppp1r3b	262.68	-1.6022	0.269732	-5.93998	2.85057e-09	8.65739e-08
Pigw	482.569	-1.01456	0.170922	-5.93579	2.92431e-09	8.83367e-08
Gys1	1578.76	-1.34925	0.227331	-5.93518	2.9353e-09	8.83578e-08
Etohi1	460.111	-1.11736	0.188716	-5.92086	3.20253e-09	9.53977e-08
Zfp109	484.715	-1.35752	0.229527	-5.91441	3.33068e-09	9.85308e-08
Zfp72	171.474	-1.66688	0.28209	-5.90903	3.44129e-09	1.01279e-07
Eda2r	372.651	1.22777	0.208221	5.89649	3.7131e-09	1.08139e-07
BC024978	572.466	-1.05512	0.17981	-5.86797	4.41156e-09	1.24496e-07
Mlh3	1987.73	-1.11051	0.190005	-5.84466	5.07608e-09	1.40703e-07
Fam46b	59.8069	2.08947	0.35749	5.84484	5.07048e-09	1.40703e-07
Pml	976.93	-1.18128	0.202455	-5.83478	5.38626e-09	1.47632e-07
Slc31a2	842.022	-1.03475	0.177403	-5.83274	5.45229e-09	1.49203e-07
Vipr1	570.642	1.36745	0.235621	5.80362	6.48984e-09	1.73504e-07
Mvp	1471.57	1.45893	0.251992	5.78958	7.05639e-09	1.8742e-07
Fam208a	3723.56	-1.09448	0.189324	-5.78099	7.42624e-09	1.9603e-07
Zfp60	5310.85	-1.2009	0.208005	-5.77342	7.7679e-09	2.03794e-07
Zfp114	291.26	-1.048	0.182078	-5.75574	8.62619e-09	2.2324e-07
Rbm12b1	1594.16	-1.14993	0.199866	-5.75351	8.74103e-09	2.25871e-07
Cyb5d2	384.434	-1.29141	0.224609	-5.74958	8.9463e-09	2.29105e-07
Helt	68.067	-1.55974	0.272527	-5.72324	1.04512e-08	2.60942e-07
Chrac1	2659.89	1.0695	0.186913	5.72188	1.05355e-08	2.62362e-07
Clk1	6936.33	-1.04077	0.182038	-5.71734	1.08204e-08	2.69067e-07
Asb14	68.7243	1.64988	0.289966	5.68991	1.27104e-08	3.08466e-07
Wnt5b	751.512	1.03592	0.18208	5.68936	1.27515e-08	3.08591e-07
Trhr	281.122	-1.19706	0.211135	-5.66963	1.43103e-08	3.37542e-07
Stk36	1373.68	-1.13516	0.200347	-5.66596	1.46203e-08	3.42231e-07
Gpr139	149.586	-1.77078	0.31407	-5.63816	1.71872e-08	3.96368e-07
Harbi1	675.553	-1.13636	0.2025	-5.61165	2.00402e-08	4.50655e-07
Slc35a5	2913.83	-1.16587	0.207945	-5.60661	2.06324e-08	4.61552e-07
Slc2a4rg-ps	380.808	-1.41488	0.253349	-5.58471	2.34089e-08	5.10356e-07
Kif27	483.26	-1.09825	0.197838	-5.55126	2.83626e-08	6.0303e-07
Fam111a	475.074	-1.38946	0.250355	-5.54995	2.85757e-08	6.06809e-07
Zfp493	175.941	-1.86715	0.336575	-5.5475	2.89784e-08	6.11344e-07
Mreg	304.719	1.31747	0.23749	5.54747	2.89833e-08	6.11344e-07
Zfp874b	769.841	-1.36232	0.246046	-5.53684	3.07982e-08	6.44434e-07
Pvrl4	300.824	1.11125	0.201114	5.52549	3.28559e-08	6.82495e-07
Nadsyn1	263.545	-1.17353	0.212884	-5.51253	3.53721e-08	7.31222e-07
Gm20219	163.621	1.58747	0.288072	5.51066	3.57492e-08	7.38128e-07
MSTRG.5836|Btg3	311.134	1.08866	0.197943	5.49985	3.80108e-08	7.78268e-07
Sp8	1468.81	-1.07207	0.195046	-5.49647	3.87472e-08	7.90378e-07
Lum	592.724	1.19855	0.218097	5.49546	3.89688e-08	7.93152e-07
Cml1	271.387	-1.30111	0.236817	-5.49418	3.9252e-08	7.96082e-07
Snhg10	586.896	1.00533	0.183591	5.47596	4.35141e-08	8.7018e-07
Slc16a6	1614.1	1.07631	0.196985	5.46394	4.65682e-08	9.21588e-07
Mettl4	604.879	-1.11934	0.20518	-5.45543	4.88551e-08	9.58501e-07
Sytl5	145.498	-1.49712	0.27444	-5.45516	4.89292e-08	9.58501e-07
Pth2r	121.521	-1.21732	0.223212	-5.45363	4.93527e-08	9.6336e-07
Ikbke	269.911	1.05464	0.19343	5.45231	4.972e-08	9.69427e-07
Efhd1	377.729	1.44051	0.2644	5.44823	5.08735e-08	9.88547e-07
Dnd1	141.32	-1.27075	0.233301	-5.4468	5.12827e-08	9.90889e-07
Zfp595	157.574	-1.69494	0.312738	-5.41969	5.9701e-08	1.12442e-06
Setx	11989.7	-1.03442	0.191276	-5.40801	6.37291e-08	1.18726e-06
Acp6	540.115	-1.3418	0.248656	-5.39621	6.80642e-08	1.2544e-06
Gm20300	1074.74	-1.06658	0.197684	-5.39538	6.83794e-08	1.25886e-06
Armcx5	2737.27	1.03916	0.193305	5.37574	7.62675e-08	1.38476e-06
Prrg1	223.559	-1.38202	0.257311	-5.37101	7.82985e-08	1.41863e-06
Impg2	58.849	-1.8541	0.345772	-5.36219	8.22167e-08	1.47544e-06
Meis1	1396.25	-1.08211	0.202106	-5.35416	8.59529e-08	1.53144e-06
Zfp442	148.093	-1.17372	0.220185	-5.33062	9.78776e-08	1.71541e-06
Shprh	6129.96	-1.0303	0.193403	-5.32721	9.97304e-08	1.74254e-06
Zfp454	568.716	-1.17027	0.220309	-5.31195	1.08461e-07	1.87787e-06
A930024E05Rik	165.593	-1.42789	0.270352	-5.28158	1.28074e-07	2.15811e-06
Rsl1	270.612	-1.41462	0.268518	-5.26827	1.37717e-07	2.28524e-06
Zfp663	272.328	-2.11551	0.401712	-5.26622	1.39259e-07	2.30491e-06
AW146154	132.186	-1.34907	0.256477	-5.25999	1.44067e-07	2.37454e-06
Ppp1r13l	738.909	-1.10271	0.209801	-5.25596	1.47254e-07	2.42242e-06
Npy2r	307.629	-1.16805	0.223237	-5.23235	1.67369e-07	2.71685e-06
Spon2	502.727	1.47875	0.282639	5.23195	1.67728e-07	2.72011e-06
Chac2	580.629	-1.15744	0.221466	-5.22626	1.72969e-07	2.80246e-06
1700061G19Rik	134.567	1.09077	0.208774	5.22464	1.74492e-07	2.8218e-06
Gpr52	96.321	-1.52782	0.293356	-5.20809	1.90791e-07	3.03955e-06
Yod1	1203.3	1.00963	0.193939	5.20593	1.93027e-07	3.06662e-06
Fbxo36	248.365	1.01721	0.195428	5.20504	1.93951e-07	3.06993e-06
Tgfbr3l	506.206	1.01511	0.195207	5.20018	1.99091e-07	3.13683e-06
Tmem194	686.849	-1.07945	0.208063	-5.18808	2.12473e-07	3.31419e-06
Rpph1	68.7008	2.31061	0.446326	5.17694	2.25551e-07	3.48022e-06
Zfp93	751.121	-1.09344	0.211908	-5.15995	2.4702e-07	3.76743e-06
D130043K22Rik	1416.56	-1.05267	0.204494	-5.14768	2.63726e-07	4.00444e-06
Sp5	459.733	1.63454	0.317753	5.14405	2.68878e-07	4.06826e-06
Cep57l1	479.066	-1.12445	0.218643	-5.14286	2.70591e-07	4.08698e-06
Gm14322	171.524	-1.45647	0.283597	-5.13571	2.81085e-07	4.23428e-06
Mir331	15.4902	-3.42767	0.667805	-5.13274	2.85558e-07	4.29038e-06
Nek1	2135	-1.1189	0.218511	-5.12059	3.04588e-07	4.52478e-06
BC055324	363.699	-1.00472	0.197172	-5.09566	3.47532e-07	5.00667e-06
Kcne4	224.825	1.15902	0.227784	5.08826	3.61364e-07	5.17121e-06
Tnfrsf18	66.8695	-1.32067	0.259641	-5.0865	3.64726e-07	5.20881e-06
Senp8	216.622	-1.86652	0.366978	-5.08618	3.65347e-07	5.21083e-06
Fam198a	267.769	-1.35205	0.267996	-5.04504	4.53427e-07	6.28932e-06
Cntnap3	1245.08	-1.08863	0.216091	-5.03783	4.70847e-07	6.50151e-06
Rnf125	101.706	1.73624	0.345204	5.0296	4.915e-07	6.75193e-06
Tmem126b	443.598	-1.05001	0.209005	-5.02386	5.06444e-07	6.93501e-06
2810405F15Rik	180.014	-1.25994	0.25229	-4.994	5.91401e-07	7.93996e-06
Zfp418	249.88	-1.30518	0.261392	-4.99318	5.93922e-07	7.96133e-06
0610010B08Rik	168.454	-1.21199	0.243248	-4.98252	6.27616e-07	8.34779e-06
Cst6	148.897	1.1078	0.222618	4.97627	6.48226e-07	8.57588e-06
Snai1	324.088	1.20883	0.244296	4.9482	7.49013e-07	9.7805e-06
Chodl	413.682	-1.30134	0.263711	-4.93471	8.02703e-07	1.03946e-05
Trim12c	296.175	-1.16069	0.235251	-4.93382	8.06358e-07	1.04261e-05
Lrig3	596.08	1.00368	0.203799	4.92488	8.44133e-07	1.0841e-05
Gm11346	61.4107	-1.99246	0.404939	-4.92039	8.63702e-07	1.10593e-05
Fcgr2b	282.57	1.3117	0.266731	4.91771	8.7564e-07	1.11871e-05
Sfn	590.073	1.01107	0.20672	4.89101	1.00319e-06	1.26008e-05
Gm5141	278.643	-1.7061	0.349705	-4.87869	1.0679e-06	1.32209e-05
Htr5a	716.809	-1.06229	0.217922	-4.87465	1.09003e-06	1.34359e-05
Kbtbd12	8.62486	-6.54358	1.34578	-4.86229	1.16038e-06	1.41204e-05
Aplf	1867.09	-1.0687	0.220017	-4.85738	1.18948e-06	1.44236e-05
Tex35	50.0131	2.47895	0.512267	4.83919	1.30372e-06	1.561e-05
Vps13a	1311.53	-1.24886	0.258162	-4.8375	1.31481e-06	1.56881e-05
Prss53	200.613	1.14783	0.237673	4.82943	1.36926e-06	1.62026e-05
Klhdc1	488.283	-1.08958	0.225784	-4.82575	1.39477e-06	1.64252e-05
Ccdc87	163.364	-1.50589	0.312469	-4.81932	1.4405e-06	1.68251e-05
Zfp759	412.474	-1.23964	0.257576	-4.81273	1.48884e-06	1.73073e-05
Mettl11b	39.9388	-1.91631	0.400442	-4.78547	1.70585e-06	1.94349e-05
Slc4a11	213.545	1.38878	0.290474	4.78107	1.7436e-06	1.97601e-05
Zfp931	159.913	-1.0848	0.227027	-4.77829	1.7679e-06	1.99564e-05
Rrh	34.7906	2.31841	0.485606	4.77426	1.8037e-06	2.0328e-05
Pnpla3	528.048	-1.01088	0.211902	-4.77051	1.83763e-06	2.06422e-05
Zbtb42	194.894	1.03355	0.217005	4.7628	1.90925e-06	2.1272e-05
Zfp455	122.032	-1.6058	0.33747	-4.75835	1.95181e-06	2.16898e-05
4930430F08Rik	901.138	-1.00535	0.211384	-4.75604	1.97423e-06	2.18823e-05
Ltb	67.5068	1.40242	0.296579	4.72867	2.25999e-06	2.44959e-05
Zfp638	10730	-1.30023	0.276114	-4.70901	2.48926e-06	2.6644e-05
Polk	584.126	-1.00511	0.213861	-4.69984	2.60366e-06	2.75966e-05
Snord69	355.707	1.2481	0.26618	4.68893	2.74633e-06	2.88381e-05
Rasd1	123.895	1.21093	0.259133	4.67302	2.96809e-06	3.08832e-05
Alpk3	159.12	1.78388	0.382115	4.66845	3.03477e-06	3.14057e-05
6720489N17Rik	209.669	-1.15429	0.247285	-4.66784	3.0439e-06	3.14812e-05
Gm14204	2188.08	-1.57651	0.33925	-4.64704	3.36724e-06	3.41976e-05
Tnfrsf4	101.123	1.80981	0.39174	4.61993	3.83866e-06	3.7831e-05
Tnfaip8l3	145.312	-1.11643	0.241687	-4.61932	3.84993e-06	3.78985e-05
E230016M11Rik	258.733	1.10137	0.238643	4.61512	3.92877e-06	3.8586e-05
Slc16a7	697.011	-1.14559	0.248936	-4.60194	4.18581e-06	4.08069e-05
Nod2	87.9211	1.28246	0.280886	4.56577	4.97663e-06	4.7544e-05
Tubgcp4	1088.11	-1.0055	0.22065	-4.55698	5.18936e-06	4.93018e-05
Kctd21	496.514	-2.37445	0.522106	-4.54783	5.42011e-06	5.12105e-05
Klhl40	236.869	1.31963	0.291208	4.53156	5.85491e-06	5.4449e-05
Fgf5	179.562	1.25541	0.279375	4.49364	7.00164e-06	6.32285e-05
Rad51c	272.289	-1.0195	0.227308	-4.48513	7.28696e-06	6.54711e-05
Tulp1	144.056	1.44038	0.321493	4.48028	7.45463e-06	6.64795e-05
Lingo4	166.436	-1.03502	0.231673	-4.4676	7.91008e-06	6.99233e-05
Tert	544.098	-1.28754	0.289492	-4.44756	8.68511e-06	7.56058e-05
Ror1	350.657	1.17665	0.265068	4.43906	9.03516e-06	7.82166e-05
Rmi2	60.7016	-1.97033	0.444252	-4.43516	9.20042e-06	7.94069e-05
Cckbr	341.8	-1.01744	0.229531	-4.43272	9.30526e-06	8.01505e-05
Pf4	456.145	1.00851	0.227831	4.42659	9.57352e-06	8.19673e-05
Lekr1	128.547	-1.39095	0.316002	-4.40171	1.074e-05	8.99348e-05
Ankrd55	382.672	-1.11084	0.252625	-4.39719	1.09663e-05	9.14288e-05
Zfp429	92.1728	-1.85509	0.424197	-4.37318	1.22451e-05	0.000100287
Gm20939	23.7876	-4.55623	1.04426	-4.3631	1.2823e-05	0.000104373
Veph1	611.058	-1.06585	0.244712	-4.35552	1.32749e-05	0.000107642
Mir7115	60.6897	-1.26679	0.291499	-4.34579	1.38777e-05	0.000111692
Kbtbd13	133.444	1.82173	0.420696	4.33027	1.48927e-05	0.000118191
Nmbr	133.016	-1.0238	0.236503	-4.32892	1.49841e-05	0.000118835
H2-Ab1	73.4402	1.30782	0.303826	4.30451	1.67359e-05	0.000130584
Cpsf4l	40.8112	-1.66446	0.387604	-4.29424	1.75291e-05	0.000135908
AI987944	323.736	-1.02668	0.240081	-4.2764	1.89942e-05	0.000145557
2810006K23Rik	530.061	-1.15409	0.270079	-4.27316	1.92726e-05	0.000147361
Accsl	109.367	1.29133	0.302621	4.26717	1.97969e-05	0.000150632
Kcnj12	540.819	-1.04739	0.245798	-4.26118	2.03354e-05	0.000154115
Zfp54	98.475	-1.74608	0.411019	-4.24817	2.15528e-05	0.000161768
Klhdc7a	196.196	-1.01222	0.238769	-4.23933	2.24192e-05	0.000166596
Proser3	598.016	-1.05507	0.24908	-4.23585	2.27686e-05	0.000168681
1700028B04Rik	35.0223	3.15228	0.744447	4.2344	2.29167e-05	0.000169485
Fut7	57.5391	1.87664	0.447572	4.19294	2.75368e-05	0.000199105
Lhx1os	129.682	1.63355	0.390882	4.17915	2.92595e-05	0.000209356
4933405L10Rik	40.489	1.591	0.380897	4.17697	2.9542e-05	0.000210674
Itgal	196.578	-1.09223	0.261795	-4.17207	3.01839e-05	0.000214806
Rasef	75.9733	1.25114	0.300082	4.16933	3.05494e-05	0.000217046
Pstpip1	79.3513	1.16492	0.27941	4.16922	3.0565e-05	0.000217067
5730405O15Rik	86.4216	-1.11089	0.267209	-4.15739	3.21901e-05	0.000227385
Pkd1l3	122.847	1.20598	0.290837	4.14658	3.37472e-05	0.000236437
Cd40	233.546	1.10535	0.266781	4.14328	3.42375e-05	0.000239562
Lrrc17	324.67	1.18379	0.285829	4.14162	3.44862e-05	0.000240926
Gm14403	92.1775	-1.46016	0.35537	-4.10886	3.97624e-05	0.000273225
Spice1	802.469	-1.17971	0.287265	-4.1067	4.01347e-05	0.000275563
a	64.0688	1.32552	0.323602	4.09614	4.20096e-05	0.000285579
Gpr83	149.111	-1.36038	0.332111	-4.09616	4.20053e-05	0.000285579
Mir8098	8.97227	4.10807	1.00403	4.09157	4.28459e-05	0.000290229
Pmaip1	292.788	1.01306	0.247789	4.08839	4.34368e-05	0.000293652
Gm16062	58.3138	1.68661	0.41294	4.0844	4.4191e-05	0.000297929
Ccr5	49.6312	-2.02198	0.497733	-4.06237	4.85769e-05	0.00032243
Prrx2	294.109	1.07219	0.264224	4.0579	4.95161e-05	0.00032803
Bdkrb2	101.334	1.33681	0.329475	4.0574	4.96216e-05	0.000328475
Havcr2	109.402	1.24107	0.307696	4.03342	5.49716e-05	0.00035768
Tmem37	182.906	1.00227	0.2491	4.02357	5.73214e-05	0.00037128
D030047H15Rik	83.4039	-1.2317	0.307377	-4.00712	6.14636e-05	0.000393798
Pdzph1	122.124	-1.12711	0.282155	-3.99463	6.47956e-05	0.000411917
Gm7334	468.438	1.08714	0.272443	3.99035	6.59748e-05	0.000418174
Kctd11	126.074	-1.09691	0.275206	-3.98578	6.72578e-05	0.000424424
Ano3	439.801	-1.02049	0.2561	-3.98472	6.75596e-05	0.000426015
2610015P09Rik	235.249	-1.24031	0.311432	-3.9826	6.81645e-05	0.000429514
Oprm1	154.596	-1.54002	0.386844	-3.98098	6.86311e-05	0.000432295
Tmem107	660.388	-1.1951	0.301532	-3.96343	7.38812e-05	0.000460463
Lmod3	69.6359	2.28303	0.57657	3.95967	7.50521e-05	0.000466405
Cabp4	84.3513	1.1826	0.298706	3.95909	7.52366e-05	0.000467267
5430403N17Rik	28.2731	-3.06312	0.773699	-3.95906	7.52453e-05	0.000467267
Grpr	68.8852	-1.18955	0.300475	-3.9589	7.52971e-05	0.00046742
Zfp953	82.3158	-1.37472	0.349721	-3.9309	8.46296e-05	0.000514555
Mir137	27.1976	1.8279	0.465587	3.92601	8.6367e-05	0.000523264
Zfp85os	172.491	-1.17604	0.300408	-3.9148	9.04792e-05	0.000543763
Nxph2	399.35	-1.15662	0.295469	-3.91451	9.05877e-05	0.000544034
Mir7024	25.4798	2.03445	0.521532	3.90092	9.58287e-05	0.000570913
Chek2	206.569	-1.00374	0.257326	-3.90063	9.59417e-05	0.000571276
Gm19461	30.9753	1.67771	0.430318	3.89876	9.66878e-05	0.000575033
Rab39	131.104	-1.25348	0.322081	-3.89182	9.94948e-05	0.000588463
Treh	12.0994	4.41472	1.14132	3.8681	0.000109689	0.00063926
Btbd18	64.4326	1.46994	0.382406	3.84391	0.000121088	0.000696253
Col3a1	15326.6	1.01822	0.266372	3.82255	0.000132081	0.000749171
Chrm4	704.15	-1.01405	0.267221	-3.79481	0.000147756	0.000827415
Cyp2t4	286.594	1.05705	0.279025	3.78836	0.000151646	0.00084726
2810002D19Rik	377.13	-1.07687	0.285103	-3.77713	0.000158646	0.00088092
1700109H08Rik	90.8931	1.27066	0.337581	3.76402	0.000167204	0.000923065
A930041C12Rik	10.4866	4.19531	1.11577	3.76001	0.00016991	0.000935895
Hbb-bs	1688.87	3.42592	0.911762	3.75747	0.000171642	0.000943618
Ezh2	6038.14	-1.0884	0.289806	-3.75561	0.00017292	0.000950037
Igfals	42.1598	2.26626	0.604348	3.74993	0.000176886	0.000967602
Gm15694	87.3148	1.17671	0.314841	3.73748	0.000185873	0.00100924
5330413P13Rik	47.242	-1.35132	0.362242	-3.73043	0.00019115	0.00103353
Fzd10	429.334	1.01007	0.271065	3.72631	0.0001943	0.00104771
Tigit	59.0788	2.13127	0.577483	3.69063	0.0002237	0.00118282
Cd72	219.243	1.21645	0.329773	3.68874	0.000225367	0.00118943
Amelx	98.9422	1.17708	0.319264	3.68684	0.000227054	0.00119576
6330418K02Rik	66.8932	-1.07458	0.291774	-3.68294	0.000230561	0.00120941
Trpc7	554.578	-1.08716	0.295239	-3.68231	0.000231134	0.0012117
Esm1	72.6148	1.3408	0.365597	3.66742	0.000245013	0.00127702
Nudt5	527.016	-1.05099	0.28675	-3.66519	0.000247155	0.00128661
Mir7069	42.53	1.2329	0.339797	3.62834	0.000285247	0.00145576
Krt73	52.8733	-1.29557	0.357561	-3.62336	0.000290799	0.00148013
Crnde	68.8657	1.65876	0.458128	3.62074	0.000293761	0.00149196
Gpr88	5011.05	-1.27029	0.351821	-3.61061	0.000305478	0.00154204
Gm9958	80.6337	-1.54745	0.429602	-3.60206	0.00031571	0.00158489
Aldob	90.8582	1.12234	0.31205	3.59668	0.00032231	0.00161277
E330033B04Rik	67.5804	-1.37949	0.383707	-3.59517	0.000324177	0.00162117
Ttc36	54.4908	1.15668	0.322933	3.5818	0.000341237	0.00169267
Gm16432	8.09848	-4.22007	1.1856	-3.55943	0.000371655	0.00182196
A330093E20Rik	96.6212	1.29398	0.366106	3.53444	0.000408635	0.0019851
Nmrk2	26.3229	2.24159	0.634253	3.53422	0.00040898	0.00198621
Fam186b	74.2357	-1.38394	0.391828	-3.532	0.000412427	0.00200182
Gm694	65.32	-1.05159	0.297885	-3.5302	0.000415246	0.00201265
Slco4c1	68.3152	-1.19087	0.338246	-3.52071	0.000430386	0.0020728
Zfp677	170.187	-1.47478	0.419974	-3.5116	0.000445421	0.00213419
Gnat1	52.7635	1.09404	0.312567	3.50018	0.000464945	0.00221168
D930048N14Rik	119.376	-1.23997	0.355215	-3.49076	0.000481654	0.0022779
Gmfg	111.052	1.03623	0.297378	3.48457	0.000492926	0.00232544
4921506M07Rik	25.7099	2.36051	0.679649	3.47313	0.000514436	0.00241166
Adora2a	3122.94	-1.28933	0.372781	-3.45868	0.000542837	0.00251934
Zfp572	7.14513	-4.20649	1.21821	-3.45299	0.000554407	0.0025654
Bin2	134.762	-1.03375	0.300168	-3.44389	0.000573404	0.00264546
Folh1	250.125	-1.07926	0.313747	-3.43992	0.000581889	0.00267956
1810014B01Rik	91.8761	-1.19635	0.348886	-3.42905	0.000605708	0.00277235
Upk1a	138.323	1.12018	0.327246	3.42305	0.000619218	0.00282718
Htr1b	375.368	-1.04142	0.304979	-3.41474	0.00063843	0.0028987
Slc39a4	25.6981	2.17731	0.640968	3.39691	0.000681511	0.0030651
Gm2518	38.9169	1.33684	0.394521	3.38852	0.000702703	0.00314475
Madcam1	36.0087	1.62462	0.481789	3.37205	0.00074612	0.00330372
Hsf5	48.1559	1.50476	0.446898	3.36712	0.000759569	0.00335808
Duoxa2	30.7014	1.26664	0.376366	3.36545	0.000764188	0.00337408
Col6a3	3071.66	1.00321	0.298299	3.36311	0.000770708	0.00339594
Akr1b3	917.295	2.49153	0.74184	3.35858	0.000783433	0.00344141
Lgals3	185.294	1.02346	0.304802	3.35778	0.000785704	0.00344874
Hmx1	19.7857	2.72687	0.815731	3.34285	0.000829219	0.00361477
Tmem102	39.5699	-2.15386	0.644926	-3.3397	0.000838691	0.0036505
Zfp456	58.7641	-1.81318	0.54425	-3.33153	0.000863705	0.00374702
Zbtb40	1033.14	-1.26402	0.380078	-3.32569	0.000881994	0.0038119
Mesp1	40.5192	1.72866	0.519913	3.32491	0.000884472	0.00381876
C5ar1	75.5652	-1.90882	0.57476	-3.32107	0.000896735	0.0038649
Noxred1	42.6953	-2.08803	0.629162	-3.31874	0.000904231	0.0038933
Sebox	20.1158	1.74804	0.529084	3.3039	0.000953502	0.00407477
Ccdc18	114.871	-1.05815	0.320447	-3.3021	0.000959646	0.00409694
Lta	47.7384	1.03181	0.312726	3.29942	0.000968857	0.00412907
Tspan2os	51.2169	1.03104	0.312687	3.29737	0.000975943	0.00415618
Gm3985	64.1276	-1.04434	0.318424	-3.27972	0.00103912	0.00439141
1700084E18Rik	49.0384	1.01381	0.30954	3.27522	0.00105581	0.00444844
Gm11729	36.1463	-1.28286	0.391764	-3.27457	0.00105823	0.00445353
Rab42	38.3634	-1.43268	0.437779	-3.27261	0.00106558	0.00447788
Trpm5	101.746	1.40969	0.430899	3.27151	0.00106976	0.00449239
Rdh9	245.552	1.39393	0.432359	3.22401	0.00126408	0.00518879
Strip2	1464.49	-1.58617	0.493381	-3.21489	0.00130496	0.00532853
Xpnpep2	117.8	1.2242	0.381548	3.20852	0.0013342	0.00541828
Fam209	36.3536	2.21803	0.693746	3.19718	0.00138776	0.00560131
Mir124a-2	20.2157	-1.43785	0.450014	-3.19513	0.00139767	0.00563388
Prima1	56.9457	-1.15103	0.361653	-3.18269	0.00145916	0.00584188
H2-T24	187.312	-1.10868	0.34945	-3.17264	0.0015106	0.00600947
Dach1	2886.95	-1.19589	0.377587	-3.16719	0.0015392	0.00610628
Tmem200b	63.9985	1.07296	0.339053	3.16457	0.00155311	0.00615576
Apol9a	37.1887	1.39762	0.443626	3.15045	0.00163018	0.00641382
Lrit3	39.1267	2.45118	0.780337	3.14118	0.0016827	0.00659174
Tmprss2	35.1117	2.20117	0.701015	3.13998	0.00168959	0.00661421
Fndc3c1	10.5119	4.663	1.48831	3.13308	0.0017298	0.00675616
Armc2	501.252	-1.01198	0.32326	-3.13056	0.00174474	0.00680371
Duxbl1	148.748	1.13523	0.363379	3.12408	0.00178362	0.00693009
Gm14391	167.561	1.02263	0.32748	3.12271	0.00179192	0.00695763
Rab25	26.4489	2.12604	0.681255	3.12078	0.00180376	0.00699726
Slc17a9	120.696	1.56625	0.502379	3.11767	0.00182286	0.00704903
Muc5b	20.8089	1.92336	0.617118	3.11668	0.00182902	0.00706728
Xlr	30.9873	1.36853	0.439907	3.11094	0.00186491	0.00719705
Gprc5a	52.5715	1.18371	0.380531	3.11067	0.00186661	0.00720037
F8	88.3308	-1.20032	0.386088	-3.10894	0.00187761	0.00723632
Gm1564	74.1894	1.58674	0.511588	3.10161	0.00192474	0.00738477
Tnnc2	31.9683	1.97625	0.638122	3.09698	0.00195504	0.00748261
1700067K01Rik	48.5707	-1.13043	0.365363	-3.094	0.00197475	0.00754626
Postn	2565.28	1.00976	0.328511	3.07375	0.00211387	0.00799184
Mns1	342.599	-1.02033	0.332119	-3.07217	0.00212511	0.00801904
Ugt1a6a	95.7402	-1.12052	0.365571	-3.06511	0.00217587	0.00818719
Gm17769	82.4615	-1.04588	0.34302	-3.04904	0.00229577	0.00858002
BC049352	17.9378	-2.56417	0.842984	-3.04178	0.00235187	0.00875724
Il20rb	299.274	1.05356	0.346429	3.04119	0.00235647	0.00877059
Erbb3	80.9473	-1.29514	0.428023	-3.02587	0.0024792	0.00914601
4933402D24Rik	41.68	-1.38257	0.459062	-3.01173	0.00259767	0.00951147
Gpr50	181.82	1.00269	0.334665	2.99611	0.00273449	0.00994245
Snord57	38.4032	1.11358	0.375132	2.96851	0.00299247	0.0107641
Map3k8	105.983	1.00209	0.337622	2.96808	0.00299664	0.0107769
Irak4	125.169	-1.04381	0.351714	-2.96778	0.00299955	0.0107828
Mgl2	57.1395	1.17922	0.397596	2.96588	0.00301816	0.010839
Ms4a7	54.5525	1.03671	0.350445	2.95827	0.00309371	0.0110541
Il17c	30.5036	2.57321	0.871726	2.95186	0.0031587	0.0112629
Dmrtc1a	152.365	1.19293	0.404328	2.95039	0.00317375	0.0113095
Fasl	21.9832	1.99025	0.675041	2.94834	0.00319482	0.0113751
3110021A11Rik	43.0178	-1.06165	0.362773	-2.9265	0.00342804	0.0120554
Rcvrn	35.0196	1.34905	0.461661	2.92217	0.00347601	0.0121988
Apom	47.4374	1.02	0.349309	2.92004	0.00349988	0.0122603
Depdc7	46.522	-1.08091	0.370169	-2.92005	0.00349974	0.0122603
Insl6	25.543	1.82821	0.627691	2.9126	0.00358436	0.0125077
Lhx1	210.745	1.04753	0.360099	2.90902	0.00362569	0.0126417
Npy5r	57.8112	-1.31585	0.453509	-2.90149	0.0037139	0.0128942
4930548H24Rik	12.0521	2.57999	0.890063	2.89866	0.00374765	0.012972
Jsrp1	55.815	1.00438	0.347071	2.89387	0.0038053	0.0131344
F2rl1	26.7826	1.39342	0.481498	2.89393	0.00380454	0.0131344
Nipal1	17.4688	2.86371	0.989659	2.89363	0.00380816	0.0131364
Ccr1	35.5432	-1.46538	0.50659	-2.89263	0.00382026	0.0131596
Rdh16	16.006	2.833	0.981555	2.88624	0.0038988	0.0133979
Stk26	206.44	-1.11872	0.387731	-2.88529	0.00391049	0.0134259
Hist1h1c	937.831	1.27023	0.441922	2.87433	0.00404891	0.0138389
Themis3	13.0183	2.48532	0.866579	2.86797	0.00413121	0.0140753
Gm3086	18.6264	-2.0901	0.732084	-2.855	0.00430375	0.0145591
Itih4	148.958	1.49025	0.522207	2.85375	0.00432067	0.0146048
Trp53cor1	32.384	1.15663	0.406157	2.84775	0.00440298	0.0148508
Gm9047	24.7305	1.40028	0.491993	2.84615	0.00442519	0.0149111
Mfi2	43.4284	-1.09814	0.38672	-2.83962	0.00451667	0.0151214
Celrr	37.8896	-1.53357	0.543129	-2.82359	0.0047489	0.0157941
Zfp133-ps	67.8127	-1.18448	0.420216	-2.81873	0.0048214	0.0159977
B130024G19Rik	62.1909	-1.18487	0.42179	-2.80915	0.00496725	0.0164026
Bhlhe23	42.0398	1.36022	0.484255	2.80889	0.00497131	0.0164129
Gm9855	1950.38	-1.2037	0.428569	-2.80865	0.00497501	0.0164219
Tm6sf2	27.8576	-1.67311	0.595944	-2.8075	0.00499279	0.0164743
Tcf15	64.3899	1.23394	0.439856	2.80533	0.00502645	0.0165662
Fam169b	36.6206	1.30118	0.465098	2.79765	0.00514751	0.01691
Msh4	21.5748	-1.77044	0.633604	-2.79423	0.00520231	0.0170639
Nkx3-1	49.9261	1.28241	0.459462	2.79111	0.00525273	0.0172063
Gm136	15.676	-2.48611	0.891849	-2.78759	0.0053102	0.0173746
Ascl5	57.6286	1.17104	0.420251	2.78653	0.00532752	0.0174246
Pof1b	31.591	-1.2659	0.455334	-2.78017	0.00543306	0.0177326
Anxa8	30.3523	1.33179	0.481062	2.76844	0.00563262	0.0182762
Pfpl	8.12283	4.11234	1.4877	2.76422	0.00570589	0.018472
Hmga2-ps1	24.3415	1.42233	0.514702	2.76341	0.00572017	0.0185043
BC051019	31.341	1.09659	0.398205	2.75384	0.00589012	0.018954
Pdlim3	86.5826	1.37321	0.499682	2.74818	0.00599277	0.0192338
Gnmt	218.454	1.1235	0.408966	2.74718	0.00601104	0.019278
Tmem210	52.1812	-1.35994	0.496909	-2.7368	0.006204	0.0197897
Cdkn2a	35.9227	1.19138	0.436253	2.73094	0.00631531	0.0200812
Mir6936	45.7526	1.24292	0.455752	2.72718	0.00638782	0.0202517
Rasal3	75.0547	-1.01206	0.371638	-2.72324	0.0064645	0.0204608
Mei4	47.6929	-1.44503	0.531354	-2.71953	0.00653745	0.020648
Ghsr	29.7042	1.78459	0.65723	2.71532	0.0066211	0.0208559
Hba-x	7.70098	3.51206	1.29438	2.71332	0.00666125	0.0209521
Ccdc89	49.4932	-1.22704	0.45228	-2.71301	0.0066676	0.0209682
Gm13247	21.893	2.07473	0.765157	2.7115	0.00669787	0.021048
4930525G20Rik	69.0808	-1.3044	0.483339	-2.69874	0.00696029	0.0217849
Actl10	7.69896	-2.85319	1.05772	-2.69749	0.0069864	0.0218546
Hist1h3h	18.2598	1.6	0.593818	2.69443	0.00705095	0.0220164
Spaca1	23.5199	1.25428	0.468609	2.67659	0.00743754	0.0230224
Mapk13	47.4874	1.09239	0.408438	2.67456	0.00748268	0.0231288
Lhcgr	97.1025	-1.14764	0.430014	-2.66883	0.0076115	0.0234635
Slfn14	7.4339	3.45576	1.30084	2.65655	0.00789445	0.024214
Cacng1	718.53	1.21012	0.457314	2.64614	0.00814151	0.0248531
Gm5105	16.5747	-1.62838	0.615465	-2.64577	0.00815043	0.0248658
Mir92-1	106.325	1.55647	0.590069	2.63778	0.00834505	0.0253558
Drd2	1181.7	-1.38393	0.524946	-2.63634	0.00838069	0.0254281
Cdh17	69.7533	1.01708	0.386412	2.6321	0.00848577	0.0256867
Olfr1393	50.289	1.60134	0.608757	2.63051	0.0085256	0.0257993
Muc13	12.9008	3.21504	1.22292	2.62899	0.00856399	0.0258927
Zdbf2	2736.67	-1.04376	0.397597	-2.62517	0.00866046	0.0261116
Olfr1033	31.3228	1.24306	0.474361	2.62049	0.0087803	0.0264087
Rasl2-9	58.8084	1.02518	0.391622	2.61778	0.00885044	0.0265808
Sftpb	26.0841	1.87081	0.715846	2.61342	0.00896409	0.0268609
Vaultrc5	10.5924	1.84529	0.706556	2.61168	0.00900996	0.0269834
Actg2	75.5686	1.54827	0.593175	2.61014	0.00905039	0.0270723
Tssk4	31.6523	-1.08319	0.416058	-2.60345	0.00922906	0.0275013
Rho	39.1393	-1.07675	0.413909	-2.60142	0.0092838	0.0275982
Acpt	11.6829	3.19685	1.23141	2.59608	0.0094293	0.0279668
Myadml2	70.2982	-1.01741	0.392446	-2.59247	0.00952896	0.0282234
Art5	40.5952	1.3	0.501685	2.59126	0.00956251	0.0283129
Fam83f	39.577	1.77122	0.685147	2.58518	0.00973295	0.0287284
Igfbp1	32.5859	1.21801	0.471674	2.58233	0.0098137	0.0289269
Alx1	55.6736	1.14242	0.442639	2.58092	0.00985365	0.0290297
1700003F12Rik	45.3769	1.03542	0.401431	2.57932	0.00989959	0.0291442
Hist1h2ao	989.992	-1.85903	0.722068	-2.57459	0.0100358	0.0294634
Steap4	56.7619	1.06446	0.413823	2.57225	0.0101039	0.0296499
Tdh	30.1609	1.27528	0.496101	2.5706	0.0101523	0.0297561
Snord64	23.6312	-1.12749	0.440722	-2.55827	0.0105195	0.0306546
Mir6986	20.688	1.18745	0.466154	2.54733	0.0108549	0.0314609
Fam229a	26.7505	1.21127	0.477038	2.53915	0.0111121	0.0320818
Cd160	31.8728	-1.12718	0.444443	-2.53616	0.0112077	0.0323032
Tmem30b	45.0594	1.146	0.45211	2.53479	0.0112516	0.0324136
Coa4	135.691	-1.05529	0.416914	-2.53119	0.0113675	0.0326598
Tbx6	49.7634	-1.0699	0.423771	-2.52472	0.0115791	0.0331343
Dao	21.6736	1.31587	0.52398	2.5113	0.0120286	0.0342665
4930474N09Rik	81.4139	1.04956	0.418971	2.5051	0.0122417	0.0347397
Gm14436	17.3878	7.58464	3.02818	2.50468	0.0122562	0.0347589
Nphs2	165.388	1.02092	0.408947	2.49646	0.0125439	0.0354319
Tmed6	12.607	2.59993	1.05035	2.4753	0.0133124	0.0371808
Fam228a	63.2654	-1.03803	0.419458	-2.4747	0.0133347	0.037221
Gdf15	11.6059	2.45234	0.992573	2.47069	0.0134852	0.0375676
Alpk2	30.2918	-1.80958	0.732838	-2.46928	0.0135384	0.0376731
Hao1	72.2623	1.41875	0.574611	2.46906	0.0135468	0.037681
Gpr20	18.7206	1.66194	0.677014	2.45481	0.0140957	0.0389271
Slc17a8	172.315	-1.01023	0.411668	-2.454	0.0141277	0.0390028
Spata31d1d	15.6877	2.57848	1.05285	2.44906	0.014323	0.0394373
Mir7068	18.4415	1.3263	0.544926	2.4339	0.014937	0.0407844
Cpa1	48.1591	1.10352	0.458189	2.40844	0.016021	0.0433646
Cdh19	27.8003	-1.43421	0.595695	-2.40763	0.0160564	0.04344
Tmem239	40.3	-1.16256	0.485525	-2.39444	0.0166458	0.0448012
9230116L04Rik	21.2861	1.35912	0.569212	2.38773	0.0169528	0.0454919
Vdr	14.9493	1.5787	0.663645	2.37883	0.0173678	0.0464042
Ly6g5b	79.7964	1.03098	0.434451	2.37306	0.0176416	0.0469949
Gm1715	8.26373	-2.56474	1.08092	-2.37275	0.0176562	0.0470267
1700011L22Rik	6.9319	3.68292	1.55583	2.36717	0.0179247	0.0476307
2610203C22Rik	12.6628	1.40568	0.594724	2.36358	0.0180992	0.0480128
4930549G23Rik	23.1895	1.1802	0.499864	2.36105	0.0182231	0.0482369
DXBay18	12.4927	7.10774	3.02897	2.34659	0.018946	0.0498482
Acta2	617.293	1.10389	0.470638	2.34553	0.0190003	0.0499704
