## Supplementary Table 3 for "Loss of TTC5 impairs cortical development, disrupts tubulin homeostasis and progenitor mitosis in vivo"

### Sheet: Sheet1
Supplementary Table 3: Cell cycle genes from bulk RNA sequencing.
Gene	log2FoldChange	pvalue	padj
Cdk1	0.00653361	0.965213	0.979311
Cdk2	-0.277763	0.0127734	0.0359643
Cdk3	0.44225	0.0896764	0.175487
Cdk4	-0.414717	0.000637074	0.00289331
Cdk6	-0.236622	0.243608	0.381719
Cdk7	0.0624751	0.560487	0.692656
Gene	log2FoldChange	pvalue	padj
Cyclin A1	0.267176	0.288322	0.433531
Cyclin A2	-0.258401	0.062037	0.130804
Cyclin B1	-0.254053	0.0522699	0.113871
Cyclin B2	-0.00192431	0.993187	0.996206
Cyclin C1	-0.626847	5.49974e-06	5.18394e-05
Cyclin D1	-0.404442	0.0222967	0.0569381
Cyclin D2	-0.781206	9.19688e-12	7.01334e-10
Cyclin D3	-0.0757666	0.53525	0.671748
Cyclin E1	0.0366371	0.767949	0.853343
Cyclin E2	-0.465771	0.0040489	0.0138389
Gene	log2FoldChange	pvalue	padj
CDKN1A (p21)	0.861676	3.40639e-06	3.44819e-05
CDKN1B (p27)	-0.231207	0.00575064	0.0185878
CDKN1C (p57)	0.686204	2.52203e-05	0.00018414
CDKN2A (p16)	1.19138	0.00631531	0.0200812
CDKN2B (p15)	0.962817	0.000166817	0.000921523
CDKN2C (p18)	-0.0863986	0.608476	0.733368
CDKN2D (p19)	-0.266189	0.00374102	0.0129614
Trp53 (p53)	-0.448931	0.000317316	0.00158964
