## Supplementary Table 4 for "Loss of TTC5 impairs cortical development, disrupts tubulin homeostasis and progenitor mitosis in vivo"

### Sheet: deseq2_mouse_Ttc5_tubulin_genes
Supplementary Table 4. Tubulin genes from Bulk RNA sequencing (extended from Table 1)
	baseMean	log2FoldChange	lfcSE	stat	pvalue	padj	ave_expr_in_wt	ave_expr_in_mut	expression relative to wt
Tub	48817	0.176081	0.0803643	2.19104	0.0284491	0.0694254	45841.6	51792.4	1.12981
Tuba1a	1.06306e+06	-0.161976	0.0888002	-1.82405	0.068145	0.141143	1.12268e+06	1.00345e+06	0.8938
Tuba1b	83884	-0.409371	0.104464	-3.91876	8.90057e-05	0.00053641	95706.1	72062	0.752951
Tuba1c	70439.5	-0.159703	0.0888808	-1.79682	0.0723637	0.148341	74334.1	66544.9	0.895214
Tuba4a	4252.1	-0.266537	0.155976	-1.70884	0.0874813	0.172035	4643.53	3860.66	0.831407
Tuba8	39.5356	0.224674	0.457432	0.491163	0.623311	0.745904	36.5213	42.5498	1.16507
Tubb1	15.7174	0.0324815	0.77555	0.0418819	0.966593	0.980186	15.5542	15.8805	1.02098
Tubb2a	182274	-0.369697	0.0713099	-5.18436	2.16754e-07	3.36263e-06	205501	159047	0.773946
Tubb2a-ps2	433.195	-0.406126	0.15708	-2.58547	0.00972474	0.0287091	493.61	372.78	0.755212
Tubb2b	626586	-0.297894	0.0920218	-3.23722	0.00120701	0.00498554	691047	562125	0.813439
Tubb3	240824	-0.535415	0.112474	-4.76033	1.93274e-06	2.15198e-05	285006	196643	0.68996
Tubb4a	52693.1	-0.388979	0.0982865	-3.95761	7.57048e-05	0.000469271	59753.8	45632.4	0.763673
Tubb4b	19899.4	-0.404186	0.0869737	-4.64722	3.36442e-06	3.41976e-05	22668.8	17130.1	0.755667
Tubb5	425555	-0.206061	0.0914341	-2.25365	0.0242179	0.0608926	455895	395216	0.866902
Tubb6	1471.26	0.520085	0.220861	2.35481	0.018532	0.048908	1208.97	1733.54	1.4339
Tubd1	366.805	-0.946209	0.344422	-2.74724	0.00600997	0.019278	482.916	250.694	0.519126
Tube1	429.636	-0.200326	0.146668	-1.36584	0.171988	0.293308	459.596	399.676	0.869625
Tubg1	4947.1	-0.302356	0.0723762	-4.17756	2.94652e-05	0.000210301	5463.2	4431	0.811063
Tubg2	4417.95	0.234603	0.0703728	3.33372	0.000856924	0.00372042	4059.09	4776.82	1.17682
Tubgcp2	12277.4	0.211164	0.0937626	2.25211	0.0243152	0.0610836	11380.4	13174.4	1.15764
Tubgcp3	6307.73	0.208192	0.101996	2.04118	0.0412328	0.0939913	5853.51	6761.96	1.1552
Tubgcp4	1088.11	-1.0055	0.22065	-4.55698	5.18936e-06	4.93018e-05	1452.55	723.665	0.498203
Tubgcp5	2680.81	-0.170634	0.082607	-2.06561	0.0388657	0.0896658	2839.59	2522.02	0.888163
Tubgcp6	6213.54	-0.482477	0.0792098	-6.09113	1.12118e-09	3.84231e-08	7242.89	5184.19	0.715763
