## Supplementary Table 5 for "Loss of TTC5 impairs cortical development, disrupts tubulin homeostasis and progenitor mitosis in vivo"

### Sheet: Supp Table 4. enriched_terms_DE
Supplementary Table 5: Enriched pathways among differentially expressed genes.
term_id	source	term_name	effective_domain_size	term_size	query_size	intersection	p_value	significant
GO:0007200	GO:BP	phospholipase C-activating G protein-coupled receptor signaling pathway	16213	85	539	Rxfp3,Gpr17,Trhr,Gpr139,Cckbr,Gpr83,Oprm1,Grpr,C5ar1,F2rl1,Lhcgr,Drd2,Gpr20	0.0114945	TRUE
GO:0007602	GO:BP	phototransduction	16213	22	539	Gpr52,Rrh,Cabp4,Gpr88,Gnat1,Rcvrn,Rho	0.0114945	TRUE
GO:0007186	GO:BP	G protein-coupled receptor signaling pathway	16213	546	539	Pde4a,Gpr61,Rxfp3,Gpr17,Rpgrip1l,Gpr6,P2ry13,Vipr1,Trhr,Gpr139,Pth2r,Npy2r,Gpr52,Htr5a,Rrh,Cckbr,Pf4,Nmbr,Gpr83,Ccr5,Bdkrb2,Oprm1,Grpr,Chrm4,Gpr88,Gnat1,Adora2a,Htr1b,C5ar1,Gpr50,Npy5r,F2rl1,Ccr1,Ghsr,Lhcgr,Drd2,Rho,Gpr20	0.023787	TRUE
GO:0009583	GO:BP	detection of light stimulus	16213	38	539	Gpr52,Rrh,Tulp1,Cabp4,Gpr88,Gnat1,Rcvrn,Rho	0.0346158	TRUE
GO:0004930	GO:MF	G protein-coupled receptor activity	16213	264	539	Gpr61,Rxfp3,Gpr17,Gpr6,P2ry13,Vipr1,Trhr,Gpr139,Pth2r,Npy2r,Gpr52,Htr5a,Rrh,Cckbr,Nmbr,Gpr83,Ccr5,Bdkrb2,Oprm1,Grpr,Chrm4,Gpr88,Adora2a,Htr1b,C5ar1,Gpr50,Npy5r,F2rl1,Ccr1,Ghsr,Lhcgr,Drd2,Rho,Gpr20	1.10479e-08	TRUE
GO:0004888	GO:MF	transmembrane signaling receptor activity	16213	522	539	Gpr61,Rxfp3,Unc5d,Gpr17,Gpr6,P2ry13,Vipr1,Trhr,Gpr139,Pth2r,Npy2r,Gpr52,Tgfbr3l,Htr5a,Rrh,Ror1,Cckbr,Nmbr,Itgal,Pkd1l3,Gpr83,Ccr5,Bdkrb2,Oprm1,Grpr,Chrm4,Fzd10,Gpr88,Adora2a,Htr1b,C5ar1,Il20rb,Erbb3,Gpr50,Npy5r,F2rl1,Ccr1,Ghsr,Lhcgr,Drd2,Rho,Cd160,Gpr20	1.82475e-05	TRUE
GO:0003700	GO:MF	DNA-binding transcription factor activity	16213	948	539	Zfp882,Spdef,Zfp628,Zscan22,Zfp78,Zfp819,Zfp174,Zfp879,Zfp790,Gtf2i,Zkscan16,Zfp128,Zfp658,Nfe2l2,Zfp113,Cebpg,Gata2,Zscan25,Zfp758,Zfp712,Egr3,Zfhx2,Zfp719,Zfp72,Helt,Zfp493,Zfp874b,Sp8,Zfp595,Meis1,Zfp442,Zfp454,Rsl1,Zfp663,Sp5,Gm14322,Zfp418,Snai1,Gm5141,Zfp759,Zfp931,Zbtb42,Zfp455,Zfp429,AI987944,Zfp54,Gm14403,Zfp677,Hsf5,Hmx1,Zfp456,Zbtb40,Mesp1,Dach1,Duxbl1,Lhx1,Bhlhe23,Tcf15,Nkx3-1,Ascl5,A…	1.93267e-05	TRUE
GO:0038023	GO:MF	signaling receptor activity	16213	659	539	Gpr61,Rxfp3,Unc5d,Sigmar1,Gpr17,Gpr6,P2ry13,Eda2r,Vipr1,Trhr,Gpr139,Pth2r,Npy2r,Gpr52,Tgfbr3l,Trim12c,Htr5a,Rrh,Nod2,Ror1,Cckbr,Nmbr,Itgal,Pkd1l3,Gpr83,Ccr5,Bdkrb2,Oprm1,Grpr,Chrm4,Fzd10,Gpr88,Adora2a,Htr1b,C5ar1,Il20rb,Erbb3,Gpr50,Npy5r,F2rl1,Ccr1,Nkx3-1,Ghsr,Lhcgr,Drd2,Rho,Cd160,Gpr20,Vdr	1.93267e-05	TRUE
GO:0060089	GO:MF	molecular transducer activity	16213	659	539	Gpr61,Rxfp3,Unc5d,Sigmar1,Gpr17,Gpr6,P2ry13,Eda2r,Vipr1,Trhr,Gpr139,Pth2r,Npy2r,Gpr52,Tgfbr3l,Trim12c,Htr5a,Rrh,Nod2,Ror1,Cckbr,Nmbr,Itgal,Pkd1l3,Gpr83,Ccr5,Bdkrb2,Oprm1,Grpr,Chrm4,Fzd10,Gpr88,Adora2a,Htr1b,C5ar1,Il20rb,Erbb3,Gpr50,Npy5r,F2rl1,Ccr1,Nkx3-1,Ghsr,Lhcgr,Drd2,Rho,Cd160,Gpr20,Vdr	1.93267e-05	TRUE
GO:0000981	GO:MF	DNA-binding transcription factor activity, RNA polymerase II-specific	16213	911	539	Zfp882,Spdef,Zfp628,Zscan22,Zfp78,Zfp819,Zfp174,Zfp879,Zfp790,Gtf2i,Zkscan16,Zfp128,Zfp658,Nfe2l2,Zfp113,Cebpg,Gata2,Zscan25,Zfp758,Zfp712,Egr3,Zfhx2,Zfp719,Zfp72,Helt,Zfp493,Zfp874b,Sp8,Zfp595,Meis1,Zfp442,Zfp454,Rsl1,Zfp663,Sp5,Gm14322,Zfp418,Snai1,Gm5141,Zfp759,Zfp931,Zbtb42,Zfp455,Zfp429,AI987944,Zfp54,Gm14403,Zfp677,Hmx1,Zfp456,Zbtb40,Mesp1,Dach1,Duxbl1,Lhx1,Tcf15,Nkx3-1,Ascl5,Alx1,Tbx6,Vdr	1.93267e-05	TRUE
GO:0008528	GO:MF	G protein-coupled peptide receptor activity	16213	87	539	Rxfp3,Vipr1,Gpr139,Pth2r,Npy2r,Cckbr,Nmbr,Gpr83,Bdkrb2,Oprm1,Grpr,Npy5r,F2rl1,Lhcgr	0.00012253	TRUE
GO:0000977	GO:MF	RNA polymerase II transcription regulatory region sequence-specific DNA binding	16213	976	539	Ciart,Zfp882,Zfp628,Zscan22,Zfp78,Zfp819,Zfp174,Zfp879,Zfp790,Zkscan16,Zfp128,Zfp658,Nfe2l2,Zfp113,Cebpg,Gata2,Zscan25,Zfp758,Zfp712,Egr3,Zfhx2,Zfp719,Zfp72,Helt,Zfp493,Zfp874b,Sp8,Zfp595,Meis1,Zfp442,Zfp454,Rsl1,Zfp663,Sp5,Gm14322,Zfp418,Snai1,Gm5141,Zfp759,Zfp931,Zfp455,Zfp429,AI987944,Zfp54,Gm14403,Ezh2,Zfp677,Hsf5,Hmx1,Zfp456,Mesp1,Dach1,Duxbl1,Lhx1,Bhlhe23,Tcf15,Nkx3-1,Ascl5,Alx1,Tbx6,Vdr	0.000150433	TRUE
GO:0001653	GO:MF	peptide receptor activity	16213	94	539	Rxfp3,Vipr1,Gpr139,Pth2r,Npy2r,Cckbr,Nmbr,Gpr83,Bdkrb2,Oprm1,Grpr,Npy5r,F2rl1,Lhcgr	0.00024809	TRUE
GO:1990837	GO:MF	sequence-specific double-stranded DNA binding	16213	1095	539	Ciart,Zfp882,Spdef,Zfp628,Zscan22,Zfp78,Zfp819,Zfp174,Zfp879,Zfp790,Zkscan16,Zfp128,Zfp658,Nfe2l2,Zfp113,Cebpg,Msh2,Gata2,Zscan25,Zfp758,Zfp712,Egr3,Zfhx2,Zfp719,Zfp72,Mlh3,Helt,Zfp493,Zfp874b,Sp8,Zfp595,Setx,Meis1,Zfp442,Zfp454,Rsl1,Zfp663,Sp5,Gm14322,Zfp418,Snai1,Gm5141,Zfp759,Zfp931,Zfp455,Zfp429,AI987944,Zfp54,Gm14403,Ezh2,Zfp677,Hsf5,Hmx1,Zfp456,Mesp1,Dach1,Duxbl1,Lhx1,Bhlhe23,Tcf15,Nkx3-1,A…	0.00030428	TRUE
GO:0043565	GO:MF	sequence-specific DNA binding	16213	1173	539	Ciart,Zfp882,Spdef,Zfp628,Zscan22,Zfp78,Zfp819,Zfp174,Zfp879,Wrn,Zfp790,Zkscan16,Zfp128,Zfp658,Nfe2l2,Zfp113,Cebpg,Msh2,Gata2,Pot1a,Zscan25,Zfp758,Zfp712,Egr3,Zfhx2,Zfp719,Zfp72,Mlh3,Helt,Zfp493,Zfp874b,Sp8,Zfp595,Setx,Meis1,Zfp442,Zfp454,Rsl1,Zfp663,Sp5,Gm14322,Zfp418,Snai1,Gm5141,Zfp759,Zfp931,Zfp455,Tert,Zfp429,AI987944,Zfp54,Gm14403,Ezh2,Zfp677,Hsf5,Hmx1,Zfp456,Mesp1,Dach1,Duxbl1,Lhx1,Bhlhe23…	0.000362162	TRUE
GO:0000976	GO:MF	transcription cis-regulatory region binding	16213	1054	539	Ciart,Zfp882,Zfp628,Zscan22,Zfp78,Zfp819,Zfp174,Zfp879,Zfp790,Zkscan16,Zfp128,Zfp658,Nfe2l2,Zfp113,Cebpg,Gata2,Zscan25,Zfp758,Zfp712,Egr3,Zfhx2,Zfp719,Zfp72,Helt,Zfp493,Zfp874b,Sp8,Zfp595,Setx,Meis1,Zfp442,Zfp454,Rsl1,Zfp663,Sp5,Gm14322,Zfp418,Snai1,Gm5141,Zfp759,Zfp931,Zfp455,Zfp429,AI987944,Zfp54,Gm14403,Ezh2,Zfp677,Hsf5,Hmx1,Zfp456,Mesp1,Dach1,Duxbl1,Lhx1,Bhlhe23,Tcf15,Nkx3-1,Ascl5,Alx1,Tbx6,V…	0.000579109	TRUE
GO:0001067	GO:MF	transcription regulatory region nucleic acid binding	16213	1059	539	Ciart,Zfp882,Zfp628,Zscan22,Zfp78,Zfp819,Zfp174,Zfp879,Zfp790,Zkscan16,Zfp128,Zfp658,Nfe2l2,Zfp113,Cebpg,Gata2,Zscan25,Zfp758,Zfp712,Egr3,Zfhx2,Zfp719,Zfp72,Helt,Zfp493,Zfp874b,Sp8,Zfp595,Setx,Meis1,Zfp442,Zfp454,Rsl1,Zfp663,Sp5,Gm14322,Zfp418,Snai1,Gm5141,Zfp759,Zfp931,Zfp455,Zfp429,AI987944,Zfp54,Gm14403,Ezh2,Zfp677,Hsf5,Hmx1,Zfp456,Mesp1,Dach1,Duxbl1,Lhx1,Bhlhe23,Tcf15,Nkx3-1,Ascl5,Alx1,Tbx6,V…	0.000619602	TRUE
GO:0003690	GO:MF	double-stranded DNA binding	16213	1156	539	Ciart,Zfp882,Spdef,Zfp628,Zscan22,Zfp78,Zfp819,Zfp174,Zfp879,Zfp790,Zkscan16,Zfp128,Zfp658,Nfe2l2,Zfp113,Cebpg,Msh2,Gata2,Zscan25,Zfp758,Zfp712,Egr3,Zfhx2,Zfp719,Zfp72,Mlh3,Helt,Zfp493,Zfp874b,Sp8,Zfp595,Setx,Meis1,Zfp442,Zfp454,Rsl1,Zfp663,Sp5,Gm14322,Zfp418,Snai1,Gm5141,Zfp759,Zfp931,Zfp455,Zfp429,AI987944,Zfp54,Gm14403,Ezh2,Zfp677,Hsf5,Hmx1,Zfp456,Mesp1,Dach1,Duxbl1,Lhx1,Bhlhe23,Tcf15,Msh4,Nkx…	0.000655075	TRUE
GO:0008020	GO:MF	G protein-coupled photoreceptor activity	16213	6	539	Gpr52,Rrh,Gpr88,Rho	0.000931059	TRUE
GO:0009881	GO:MF	photoreceptor activity	16213	6	539	Gpr52,Rrh,Gpr88,Rho	0.000931059	TRUE
GO:0000987	GO:MF	cis-regulatory region sequence-specific DNA binding	16213	840	539	Ciart,Zfp628,Zscan22,Zfp174,Zfp879,Zkscan16,Zfp128,Zfp658,Nfe2l2,Zfp113,Cebpg,Gata2,Zscan25,Zfp758,Zfp712,Egr3,Zfhx2,Zfp719,Zfp72,Helt,Zfp493,Zfp874b,Sp8,Zfp595,Meis1,Zfp442,Zfp454,Rsl1,Zfp663,Sp5,Zfp418,Snai1,Gm5141,Zfp759,Zfp455,Zfp429,Zfp54,Gm14403,Ezh2,Zfp677,Hsf5,Zfp456,Mesp1,Dach1,Lhx1,Bhlhe23,Tcf15,Nkx3-1,Ascl5,Tbx6,Vdr	0.00119999	TRUE
GO:0000978	GO:MF	RNA polymerase II cis-regulatory region sequence-specific DNA binding	16213	822	539	Ciart,Zfp628,Zscan22,Zfp174,Zfp879,Zkscan16,Zfp128,Zfp658,Nfe2l2,Zfp113,Cebpg,Gata2,Zscan25,Zfp758,Zfp712,Egr3,Zfhx2,Zfp719,Zfp72,Helt,Zfp493,Zfp874b,Sp8,Zfp595,Meis1,Zfp442,Zfp454,Rsl1,Zfp663,Sp5,Zfp418,Snai1,Gm5141,Zfp759,Zfp455,Zfp429,Zfp54,Gm14403,Ezh2,Zfp677,Hsf5,Zfp456,Mesp1,Dach1,Bhlhe23,Tcf15,Nkx3-1,Ascl5,Tbx6,Vdr	0.00126953	TRUE
GO:0008188	GO:MF	neuropeptide receptor activity	16213	28	539	Gpr139,Npy2r,Nmbr,Gpr83,Oprm1,Grpr,Npy5r	0.00126953	TRUE
GO:0003677	GO:MF	DNA binding	16213	1480	539	Ciart,Pds5b,Zfp882,Spdef,Zfp628,Zscan22,Zfp78,Zfp819,Zfp174,Zfp879,Wrn,Zfp790,Ncbp2,Zkscan16,Zfp128,Zfp658,Nfe2l2,Zfp113,Cebpg,Msh2,Gata2,Cdt1,Pot1a,Zscan25,Zfp758,Nabp1,Zfp712,Egr3,Zfhx2,Zfp719,Zfp72,Mlh3,Helt,Fam111a,Zfp493,Zfp874b,Sp8,Zfp595,Setx,Meis1,Zfp442,Zfp454,Rsl1,Zfp663,Sp5,Gm14322,Zfp418,Snai1,Gm5141,Zfp759,Zfp931,Zfp455,Rad51c,Tert,Zfp429,AI987944,Zfp54,Gm14403,Ezh2,Zfp677,Hsf5,Hmx1,…	0.0061653	TRUE
GO:0140110	GO:MF	transcription regulator activity	16213	1328	539	Bcorl1,Zfp882,Spdef,Zfp628,Zscan22,Zfp78,Zfp819,Zfp174,Zfp879,Zfp790,Gtf2i,Zkscan16,Zfp128,Zfp658,Nfe2l2,Zfp113,Cebpg,Gata2,Zscan25,Zfp758,Zfp712,Egr3,Zfhx2,Zfp719,Zfp72,Pml,Helt,Zfp493,Zfp874b,Sp8,Zfp595,Meis1,Zfp442,Zfp454,Rsl1,Zfp663,Sp5,Gm14322,Zfp418,Snai1,Trim12c,Gm5141,Zfp759,Zfp931,Zbtb42,Zfp455,Zfp429,AI987944,Zfp54,Gm14403,Ezh2,Zfp677,Hsf5,Hmx1,Zfp456,Zbtb40,Mesp1,Dach1,Duxbl1,Lhx1,Bhlh…	0.0155134	TRUE
GO:0071791	GO:MF	chemokine (C-C motif) ligand 5 binding	16213	2	539	Ccr5,Ccr1	0.0434778	TRUE
KEGG:05168	KEGG	Herpes simplex virus 1 infection	16213	362	539	Zfp108,Zfp78,Zfp819,Apaf1,Zfp879,Zfp790,Zfp128,Zfp658,Zfp113,Zfp712,Zfp719,Zfp109,Pml,Zfp60,Zfp114,Zfp874b,Ikbke,Zfp595,Zfp442,Zfp454,Rsl1,Zfp663,AW146154,Zfp93,Gm14322,Zfp418,Gm5141,Zfp455,H2-Ab1,AI987944,Zfp54,Zfp953,Zfp677,Zfp456,Lta,H2-T24,Irak4,Fasl	9.15513e-08	TRUE
KEGG:04080	KEGG	Neuroactive ligand-receptor interaction	16213	279	539	Gria2,Rxfp3,P2ry13,P2ry2,Nmb,Vipr1,Trhr,Pth2r,Npy2r,Htr5a,Cckbr,Nmbr,Gpr83,Bdkrb2,Oprm1,Grpr,Chrm4,Adora2a,Htr1b,C5ar1,Gpr50,Npy5r,F2rl1,Ghsr,Lhcgr,Drd2	0.000283535	TRUE
REAC:R-MMU-373076	REAC	Class A/1 (Rhodopsin-like receptors)	16213	214	539	Rxfp3,Gpr17,P2ry13,Nmb,Trhr,Npy2r,Htr5a,Rrh,Cckbr,Pf4,Nmbr,Ccr5,Bdkrb2,Oprm1,Grpr,Chrm4,Adora2a,Htr1b,C5ar1,Npy5r,F2rl1,Lhcgr,Drd2,Rho	0.000107583	TRUE
REAC:R-MMU-500792	REAC	GPCR ligand binding	16213	269	539	Rxfp3,Gpr17,P2ry13,Nmb,Vipr1,Trhr,Pth2r,Npy2r,Htr5a,Rrh,Cckbr,Pf4,Nmbr,Ccr5,Bdkrb2,Oprm1,Grpr,Chrm4,Adora2a,Htr1b,C5ar1,Npy5r,F2rl1,Lhcgr,Drd2,Rho	0.000309878	TRUE
REAC:R-MMU-372790	REAC	Signaling by GPCR	16213	464	539	Pde4a,Rgs19,Rxfp3,Pde7b,Gpr17,P2ry13,Nmb,Vipr1,Trhr,Pth2r,Npy2r,Htr5a,Rrh,Cckbr,Pf4,Nmbr,Gpr83,Ccr5,Bdkrb2,Oprm1,Grpr,Chrm4,Trpc7,Gnat1,Adora2a,Htr1b,C5ar1,Npy5r,F2rl1,Ccr1,Ghsr,Lhcgr,Drd2,Rho,Gpr20	0.000783972	TRUE
REAC:R-MMU-388396	REAC	GPCR downstream signalling	16213	443	539	Pde4a,Rgs19,Rxfp3,Pde7b,Gpr17,P2ry13,Nmb,Vipr1,Trhr,Pth2r,Npy2r,Htr5a,Rrh,Cckbr,Pf4,Nmbr,Gpr83,Ccr5,Bdkrb2,Oprm1,Grpr,Chrm4,Trpc7,Gnat1,Adora2a,Htr1b,C5ar1,Npy5r,F2rl1,Ccr1,Ghsr,Lhcgr,Rho,Gpr20	0.000783972	TRUE
REAC:R-MMU-418594	REAC	G alpha (i) signalling events	16213	196	539	Pde4a,Rgs19,Rxfp3,Gpr17,P2ry13,Npy2r,Htr5a,Rrh,Pf4,Ccr5,Bdkrb2,Oprm1,Chrm4,Gnat1,Htr1b,C5ar1,Npy5r,Ccr1,Rho	0.00326654	TRUE
REAC:R-MMU-375276	REAC	Peptide ligand-binding receptors	16213	132	539	Rxfp3,Nmb,Trhr,Npy2r,Cckbr,Pf4,Nmbr,Ccr5,Bdkrb2,Oprm1,Grpr,C5ar1,Npy5r,F2rl1	0.0114824	TRUE
WP:WP189	WP	GPCRs class A rhodopsin like	16213	133	539	P2ry13,P2ry2,Trhr,Npy2r,Htr5a,Rrh,Cckbr,Nmbr,Gpr83,Ccr5,Bdkrb2,Oprm1,Grpr,Chrm4,Adora2a,Htr1b,C5ar1,Gpr50,Npy5r,F2rl1,Ccr1,Lhcgr,Rho	7.15516e-09	TRUE
WP:WP1396	WP	GPCRs non odorant	16213	209	539	Rxfp3,Gpr17,Gpr6,P2ry13,P2ry2,Vipr1,Trhr,Pth2r,Npy2r,Htr5a,Rrh,Cckbr,Nmbr,Bdkrb2,Oprm1,Grpr,Chrm4,Adora2a,Htr1b,C5ar1,Gprc5a,Gpr50,Npy5r,F2rl1,Ccr1,Ghsr,Lhcgr,Drd2	1.60536e-08	TRUE
WP:WP234	WP	GPCRs peptide	16213	54	539	Trhr,Npy2r,Cckbr,Nmbr,Ccr5,Bdkrb2,Oprm1,Grpr,C5ar1,Npy5r,Ccr1,Ghsr,Lhcgr	5.2784e-07	TRUE
WP:WP41	WP	GPCRs other	16213	56	539	Vipr1,Pth2r,Rrh,Gpr83,Oprm1,Gpr88,Ghsr,Drd2	0.0117204	TRUE
