## Supplementary Table 9 for "Loss of TTC5 impairs cortical development, disrupts tubulin homeostasis and progenitor mitosis in vivo"

### Sheet: Table S1. PCR primers
Supplementary Table 9: Primers used in this study
Tetra PCR primers
IF	Forward inner primer (T allele):	GTGTGGCCAGAGCCCCAGCCAT
IR	Reverse inner primer (C allele)	GGAATTCCAGGAGTTGCTGTTCGCG
OF	Forward outer primer	GAAGAGCGAGTTCCGTTTGACCCCA
OR	Reverse outer primer	ACTGATAGCGCCCATCACCACAGGG
	Product size for T allele: 310 bp
	Product size for C allele: 420 bp
	Product size of two outer primers: 683 bp
TTC5 R263X Sanger sequencing primers
Primers (5'-3')
F1	TCAGACTTTGTGAGGTAGCTTCT
R1	AAGGGAAAGTGAGACTTACAAGGG
TTC5 null primers
Region	Primer	Seq (5'-3')	Amplicon bp
5loxp	22050-5g-F1 (primer 1)	TGCTTGGTCATATGGGAGCC	352
	22050-5g-R1 (primer 2)	TTCCGTCCTGCATCTTCGAC
3loxp	22050-3g-F2 (primer 3)	TGTCGAAGATGCAGGACGGA	555
	22050-3g-R2 (primer 4)	AGGACTAGACTTCAAACACTTCGT
